# Single-nucleus RNA-seq reveals that MBD5, MBD6, and SILENZIO maintain silencing during epigenetic reprogramming in pollen

**DOI:** 10.1101/2022.09.29.510154

**Authors:** Lucia Ichino, Colette L. Picard, Jaewon Yun, Meera Chotai, Shuya Wang, Evan Kai Lin, Ranjith K. Papareddy, Yan Xue, Steven E. Jacobsen

## Abstract

Silencing of transposable elements (TEs) drove the evolution of numerous redundant mechanisms of transcriptional regulation. Arabidopsis MBD5, MBD6, and SILENZIO act as TE repressors downstream of DNA methylation. Here we show via single-nucleus RNA-seq of developing male gametophytes that these repressors are critical for TE silencing in the pollen vegetative cell, which undergoes epigenetic reprogramming causing chromatin decompaction to support fertilization by sperm cells. Instead, other silencing mutants (*met1*, *ddm1*, *mom1*, *morc*) show loss of silencing in all pollen nucleus types and somatic cells. We found that TEs repressed by MBD5/6 gain accessibility in wild-type vegetative nuclei despite remaining silent, suggesting that loss of DNA compaction makes them sensitive to loss of MBD5/6. Consistently, crossing *mbd5/6* to *histone 1* mutants, which have decondensed chromatin in leaves, reveals derepression of MBD5/6-dependent TEs in leaves. MBD5/6 and SILENZIO thus act as a silencing system especially important when chromatin compaction is compromised.
