## Supplementary material for "Single-nucleus RNA-seq reveals that MBD5, MBD6, and SILENZIO maintain silencing during epigenetic reprogramming in pollen": Table S3 cellranger and DoubletFinder - Related to Figure 3

### Sheet: cellranger
SAMPLE	Estimated Number of Cells	Mean Reads per Cell	Median Genes per Cell	Number of Reads	Valid Barcodes	Sequencing Saturation	Q30 Bases in Barcode	Q30 Bases in RNA Read	Q30 Bases in UMI	Reads Mapped to Genome	Reads Mapped Confidently to Genome	Reads Mapped Confidently to Intergenic Regions	Reads Mapped Confidently to Intronic Regions	Reads Mapped Confidently to Exonic Regions	Reads Mapped Confidently to Transcriptome	Reads Mapped Antisense to Gene	Fraction Reads in Cells	Total Genes Detected	Median UMI Counts per Cell
Col0 exp1	7573	57404	2161	434722220	0.95	0.786	0.936	0.906	0.929	0.947	0.862	0.029	0.039	0.794	0.729	0.025	0.821	35068	4410
mbd56 exp1	11360	57824	2151	656878610	0.953	0.779	0.922	0.889	0.907	0.954	0.87	0.025	0.036	0.809	0.75	0.022	0.791	36295	4659
Col0 exp2	15125	41608	1793	629317906	0.979	0.76	0.949	0.914	0.943	0.966	0.915	0.022	0.033	0.86	0.799	0.021	0.723	35404	3917
mom1 exp2	11821	43847	1769	518319999	0.978	0.784	0.951	0.928	0.946	0.976	0.914	0.026	0.038	0.851	0.785	0.022	0.722	35218	3577
Col0 exp3	13358	34529	1695	461235021	0.975	0.754	0.95	0.927	0.944	0.97	0.904	0.022	0.033	0.849	0.794	0.017	0.741	35323	3400
ddm1 exp3	11275	52629	1800	593390084	0.976	0.795	0.949	0.923	0.943	0.967	0.89	0.039	0.033	0.818	0.754	0.02	0.693	40145	3258
Col0 exp4	5816	63457	1777	369064931	0.974	0.79	0.958	0.932	0.95	0.969	0.879	0.024	0.036	0.819	0.757	0.021	0.772	33450	3448
met1 exp4	6213	48521	1694	301459843	0.964	0.81	0.954	0.932	0.947	0.96	0.768	0.055	0.028	0.685	0.624	0.023	0.713	33707	3042
Col0 exp5	5865	95859	2015	562211254	0.974	0.86	0.956	0.929	0.949	0.96	0.858	0.026	0.039	0.794	0.73	0.022	0.619	34320	4197
morc exp5	8118	69952	2196	567867667	0.976	0.829	0.957	0.938	0.95	0.973	0.88	0.028	0.043	0.809	0.743	0.021	0.727	35718	4605
Col0 exp6	7934	68153	2004	540722088	0.973	0.764	0.946	0.903	0.935	0.959	0.878	0.023	0.039	0.816	0.752	0.022	0.667	34876	4746
mbd56 exp6	5164	133867	2112	691286675	0.973	0.871	0.949	0.911	0.938	0.964	0.87	0.024	0.032	0.814	0.756	0.021	0.669	33655	5494
sln exp6	8163	82381	2061	672473715	0.972	0.815	0.946	0.906	0.934	0.965	0.863	0.025	0.034	0.803	0.743	0.021	0.662	35273	4630

### Sheet: pre-processing
	sample	tot n. cells after SoupX	fraction of doublets	pk	n. cells after doublets removal
1	Col0 exp1	7569	0.25	0.01	5677
2	mbd56 exp1	11360	0.3	0.005	7952
3	Col0 exp2	15124	0.35	0.005	9831
4	mom1 exp2	15466	0.35	0.23	10053
5	Col0 exp3	13345	0.3	0.005	9342
6	ddm1 exp3	11273	0.25	0.23	8455
7	Col0 exp4	5816	0.2	0.005	4653
8	met1 exp4	6206	0.2	0.005	4965
9	Col0 exp5	5865	0.2	0.01	4692
10	morc exp5	8117	0.25	0.005	6088
11	Col0 exp6	7934	0.25	0.28	5951
12	mbd56 exp6	5162	0.2	0.26	4130
13	sln exp6	8161	0.25	0.28	6121
					87910	total

### Sheet: n. nuclei per cluster
Number of nuclei per cluster
sample	MN1	MN2	MN3	trans	VN1	VN2	VN3	VN4	VN5	GN1	GN2	SN	soma
Col0exp1	263	698	203	233	1028	569	244	123	716	256	468	421	427
mbd56exp1	166	866	162	360	1146	841	392	297	1308	309	766	780	535
Col0exp6	215	563	97	494	263	264	117	250	1121	197	674	953	679
mbd56exp6	138	304	70	261	218	440	263	240	486	114	359	659	492
slnexp6	216	607	93	379	276	500	164	307	894	193	582	998	838
Col0exp2	208	933	149	498	868	1043	511	363	1546	364	1121	1736	485
mom1exp2	301	1113	163	358	836	882	420	303	1102	378	1034	1332	623
Col0exp3	261	665	135	581	970	1080	561	417	1459	297	966	1186	699
ddm1exp3	468	1167	130	657	792	702	176	178	883	446	1184	898	728
Col0exp4	241	350	101	264	870	685	305	165	432	145	303	372	368
met1exp4	349	1144	297	217	1002	439	159	47	25	395	457	90	262
Col0exp5	211	481	113	347	612	502	299	194	313	207	386	456	492
morcexp5	251	617	125	260	855	793	396	397	469	205	518	605	502
Percentage of cells in each cluster (n. cells in cluster/total n. cells*100)
sample	MN1	MN2	MN3	trans	VN1	VN2	VN3	VN4	VN5	GN1	GN2	SN	soma
Col0exp1	4.65569	12.3562	3.59356	4.12462	18.1979	10.0726	4.31935	2.17738	12.6748	4.53178	8.28465	7.45265	7.55886
mbd56exp1	2.09384	10.9233	2.04339	4.54087	14.4551	10.608	4.9445	3.74622	16.4985	3.89758	9.66196	9.83855	6.74823
Col0exp6	3.65211	9.56344	1.6477	8.39137	4.46747	4.48446	1.98743	4.24665	19.042	3.34636	11.449	16.1882	11.5339
mbd56exp6	3.41246	7.51731	1.73096	6.45401	5.3907	10.8803	6.50346	5.93472	12.0178	2.81899	8.87735	16.2957	12.1662
slnexp6	3.57202	10.038	1.53795	6.26757	4.56425	8.26856	2.71209	5.0769	14.7842	3.19167	9.62461	16.5041	13.8581
Col0exp2	2.11705	9.49618	1.51654	5.0687	8.83461	10.6158	5.20102	3.69466	15.7354	3.70483	11.4097	17.6692	4.93639
mom1exp2	3.40305	12.5834	1.84285	4.04748	9.45167	9.97174	4.74845	3.42566	12.459	4.2736	11.6902	15.0594	7.04353
Col0exp3	2.81341	7.16827	1.45521	6.2628	10.456	11.6417	6.04721	4.49499	15.7271	3.20147	10.4128	12.7843	7.53476
ddm1exp3	5.56547	13.878	1.54596	7.81306	9.41848	8.3482	2.093	2.11678	10.5007	5.30384	14.0802	10.679	8.65739
Col0exp4	5.23799	7.60704	2.19517	5.73788	18.9089	14.8881	6.62899	3.58618	9.38926	3.15149	6.58552	8.0852	7.99826
met1exp4	7.14725	23.4282	6.08233	4.44399	20.5202	8.99037	3.25619	0.962523	0.51198	8.08929	9.359	1.84313	5.36555
Col0exp5	4.57403	10.4271	2.4496	7.52222	13.2669	10.8823	6.48168	4.20551	6.78517	4.48732	8.36766	9.88511	10.6655
morcexp5	4.18822	10.2953	2.08577	4.33839	14.2666	13.2321	6.60771	6.6244	7.8258	3.42066	8.64342	10.0951	8.37644
