## Supplementary material for "Single-nucleus RNA-seq reveals that MBD5, MBD6, and SILENZIO maintain silencing during epigenetic reprogramming in pollen": Table S1 all genomics datasets-Related to Figures 1,2,6,7

### Sheet: Sheet1
Summary of bulk RNA-seq experiments performed in this study
Experiment	Genotypes	n. biological replicates per genotype	Total n. libraries	Tissue	GEO
Exp 1: RNA-seq Anthers dissections	Col0, mbd5/6 CRISPR1, sln	2	12	Dissected anthers and no-anthers	GSM6122275 - GSM6122286
Exp 2: RNA-seq sln seedlings	Col0 sln	3	6	14 days old seedlings	GSM6122287 - GSM6122292
Exp 3: RNA-seq Mature pollen mbd5/6	Col0, mbd5/6 T-DNA	3	6	Mature pollen (vacuum aspiration)	GSM6122344 - GSM6122349
Exp 4: RNA-seq Mature pollen	Col0, mbd5/6 T-DNA, mbd5/6 CRISPR1, mbd5/6 CRISPR2, sln, mbd5, mbd6	3	21	Mature pollen (vacuum aspiration)	GSM6122293 - GSM6122313
Exp 5: RNA-seq Mature pollen, met1	Col0, met1-3	3	6	Mature pollen (Galbraith buffer)	GSM6122314 - GSM6122319
Exp 6: RNA-seq Mature pollen mbd5/6, drm12, nrpe1, cmt23	Col0, mbd5/6 CRISPR1, drm1/2, nrpe1, cmt2/3	3	15	Mature pollen (Galbraith buffer)	GSM6122363- GSM6122377
Exp 7: RNA-seq Seedlings sln X h1	Col0, sln, h1, sln h1	3	12	14 days old seedlings	GSM6122320 - GSM6122331
Exp 8: RNA-seq Seedlings mbd5/6 X h1	Col0, mbd5/6, h1, mbd5/6 h1	3	12	14 days old seedlings	GSM6122332 - GSM6122343
Summary of bulk RNA-seq, BS-seq, and ATAC-seq experiments reanalyzed from previous studies
Experiment	Genotypes	n. biological replicates per genotype/tissue	Total n. libraries	Tissue	GEO	Reference
RNA-seq wild-type VN	Col0	3	3	Sorted VN	GSM4700179, GSM4700180, GSM4700181	Borg et al., Elife, 2021
RNA-seq wild-type sperm	Col0	3	3	Sorted sperm	GSM4700188, GSM4700189, GSM4700190	Borg et al., Elife, 2021
RNA-seq mbd5/6 flower buds	Col0 and mbd5/6	3	6	Unopened flower buds	GSM5026083 to GSM5026091	Ichino et al., Science, 2021
RNA-seq met1 and sln flower buds	Col0, sln and met1-3	3	9	Unopened flower buds	GSM5026092 to GSM5026094 and GSM5026098 to GSM5026103	Ichino et al., Science, 2021
RNA-seq met1 seedlings	Col0 and met1-3	2	6	seedlings	GSM938342, GSM938343, GSM938348, GSM938349	Stroud et al., PLoS Genet., 2012
Wild-type flower BS-seq	Col0	2 replicates merged	2	Unopened flower buds	GSM5026060 and GSM5026061	Ichino et al., Science, 2021
Wild-type BS-seq sorted SN and VN	Col0	2	4	Sorted SN and VN	GSM952445 and GSM952447	Ibarra et al., Science, 2012
ATAC-seq VN, GN and SN	Col0	2	6	Sorted GN, SN and VN	GSM4699541 to GSM4699544, and GSM5027098 GSM5027100	Borg et al., Elife, 2021
